# Single-cell RNA-seq of the stromal vascular fraction of adipose tissue reveals lineage-specific changes in cancer-related lymphedema

**DOI:** 10.1101/2020.09.27.315911

**Authors:** Xuanyu Liu, Meng Yuan, Qinqin Xiang, Wen Chen, Zhujun Li, Jie Chen, Jiuzuo Huang, Nanze Yu, Xiao Long, Zhou Zhou

## Abstract

Lymphedema is a chronic tissue edema that frequently occurs following lymph node resection for cancer treatment, and is characterized by progressive swelling, chronic inflammation, excessive fibrosis and adipose deposition in the affected limbs. We still lack targeted medical therapies for this disease due to the incomplete understanding of the mechanism underlying the pathogenesis. Here, we performed single-cell RNA-seq of 70,209 cells of the stromal vascular fraction (SVF) of subcutaneous adipose tissue from patients with cancer-related lymphedema and healthy donors. Unbiased clustering revealed 21 cell clusters, which were assigned to 10 cell lineages. One of the four ASC subpopulations, c3, was significantly expanded in lymphedema, which may be related to the fibrosis and pathologic mineralization of adipose tissues in lymphedema. Dysregulated pathways and genes of ASCs in lymphedema were identified through gene set enrichment analysis and differential regulatory network analysis, which reflect the pathophysiological changes in ASCs in lymphedema: enhanced fibrosis, mineralization and proliferation as well as compromised immunosuppression capacity. In addition, we characterized the three subpopulations of macrophages, and found that the adipose tissue of lymphedema displayed immunological dysfunction characterized by a striking depletion of anti-inflammatory macrophages, i.e., *LYVE^+^* resident-like macrophages. Cell-cell communication analysis revealed a perivascular ligand-receptor interaction module among ASCs, macrophages and vascular endothelial cells in adipose tissue. Communication changes for ASCs in lymphedema were identified. For example, PDGFD-PDGFR complex interactions were significantly enhanced between a number of lineages and ASCs, reflecting the role of PDGFD signaling in the pathophysiological changes in ASCs. Finally, we mapped the previously reported candidate genes predisposing to cancer-related lymphedema to cell subpopulations in the SVF, and found that *GJC2*, the most likely causal gene was highly expressed in the lymphedema-associated ASC subpopulation c3. In summary, we provided the first comprehensive analysis of cellular heterogeneity, lineage-specific regulatory changes and intercellular communication alterations of the SVF in adipose tissues from cancer-related lymphedema at a single-cell resolution. The lymphedema-associated cell subpopulations and dysregulated pathways may serve as potential targets for medical therapies. Our large-scale dataset constitutes a valuable resource for further investigations of the mechanism of cancer-related lymphedema.
