## Supplementary material for "Single-cell RNA-seq of the stromal vascular fraction of adipose tissue reveals lineage-specific changes in cancer-related lymphedema": Table S1

### Sheet: Sheet1
Table S1. Clinical information of the subjects and sequencing quality metrics of the samples.
Sample Id	NSVF2	NSVF5	NSVF7	NSVF10	LSVF1	LSVF2	LSVF3	LSVF11	LSVF13	LSVF13PBMC
Group	CTRL	CTRL	CTRL	CTRL	CASE	CASE	CASE	CASE	CASE	PBMC
Subject Id	NSVF2	NSVF5	NSVF7	NSVF10	LSVF1	LSVF2	LSVF3	LSVF11	LSVF13	LSVF13
Sex	Female	Female	Female	Female	Female	Female	Female	Female	Female	Female
Height (cm)	164	168	161	168	160	162	165	164	165	165
Weight (kg)	57.5	77	68.3	58	75	67	72	75	80	80
Age (year)	35	23	36	49	52	48	51	61	55	55
Sampling Site	thigh	thigh	thigh	thigh	thigh	thigh	thigh	thigh	thigh	peripheral blood
Health Condition	Healthy	Healthy	Healthy	Healthy	Stage III	Stage III	Stage III	Stage III	Stage III	Stage III
Estimated Number of Cells	10142	6094	14797	7496	8501	10488	12760	12482	8664	10126
Mean Reads per Cell	84495	119176	45637	120728	88268	74679	63247	55514	90624	85257
Median Genes per Cell	3218	3037	2307	2986	2287	2286	2210	3116	2282	1890
Number of Reads	856957856	726259029	675302062	904982534	750366547	783234723	807034596	692934951	785171822	863312675
Valid Barcodes	0.968	0.974	0.966	0.967	0.954	0.964	0.96	0.968	0.957	0.958
Sequencing Saturation	0.693	0.787	0.582	0.795	0.636	0.621	0.713	0.629	0.766	0.814
Q30 Bases in Barcode	0.975	0.985	0.977	0.987	0.967	0.978	0.982	0.977	0.987	0.988
Q30 Bases in RNA Read	0.94	0.98	0.936	0.943	0.897	0.938	0.956	0.943	0.929	0.926
Q30 Bases in UMI	0.971	0.981	0.972	0.986	0.958	0.977	0.977	0.97	0.984	0.987
Reads Mapped to Genome	0.948	0.982	0.953	0.962	0.895	0.942	0.952	0.961	0.966	0.963
Reads Mapped Confidently to Genome	0.902	0.936	0.917	0.911	0.85	0.887	0.877	0.91	0.91	0.911
Reads Mapped Confidently to Intergenic Regions	0.05	0.048	0.048	0.046	0.053	0.051	0.056	0.049	0.048	0.061
Reads Mapped Confidently to Intronic Regions	0.239	0.215	0.232	0.178	0.363	0.342	0.195	0.156	0.264	0.326
Reads Mapped Confidently to Exonic Regions	0.613	0.673	0.638	0.687	0.434	0.495	0.626	0.706	0.598	0.524
Reads Mapped Confidently to Transcriptome	0.576	0.634	0.6	0.648	0.397	0.449	0.586	0.664	0.556	0.483
Reads Mapped Antisense to Gene	0.017	0.017	0.016	0.014	0.021	0.025	0.016	0.013	0.021	0.021
Fraction Reads in Cells	0.852	0.908	0.84	0.933	0.926	0.845	0.907	0.913	0.922	0.926
Total Genes Detected	25154	24038	25128	24776	25708	25592	24590	24304	24841	23076
Median UMI Counts per Cell	11150	11838	7650	11906	6621	6756	7060	11937	7469	5851
