## Supplementary material for "Single-cell RNA-seq of the stromal vascular fraction of adipose tissue reveals lineage-specific changes in cancer-related lymphedema": Table S3

### Sheet: Sheet1
Table S3. Molecular signature for each subpopulation of ASCs. The molecular signature was obtained by differential expression analysis between one subpopulation and the others.
cluster id	p_val	avg_logFC	pct.1	pct.2	p_val_adj	gene
c0	0	1.27593	0.994	0.968	0	CXCL14
c0	0	1.07238	0.993	0.962	0	IGFBP7
c0	0	1.00958	0.998	0.97	0	APOD
c0	0	0.987691	0.929	0.762	0	SLC5A3
c0	0	0.97732	0.984	0.948	0	APOE
c0	0	0.889721	0.967	0.853	0	MRPS6
c0	0	0.864325	0.97	0.835	0	IGF1
c0	0	0.819959	0.926	0.856	0	MYOC
c0	0	0.772598	1	0.999	0	MGP
c0	0	0.723591	0.786	0.664	0	C7
c0	0	0.713356	0.997	0.974	0	CXCL12
c0	0	0.71015	0.966	0.962	0	FABP4
c0	0	0.587606	0.952	0.815	0	GAS6
c0	0	0.566953	0.993	0.94	0	GPC3
c0	0	0.555299	0.987	0.928	0	SRPX
c0	0	0.550377	0.967	0.847	0	RARRES2
c0	0	0.510477	0.917	0.868	0	IGFBP3
c0	0	0.483172	0.996	0.989	0	CFH
c0	0	0.482954	0.858	0.665	0	SFRP1
c0	0	0.477853	0.795	0.734	0	COL15A1
c0	0	0.469877	0.955	0.922	0	F3
c0	0	0.466941	0.897	0.835	0	GGT5
c0	0	0.459618	0.938	0.841	0	SVEP1
c0	0	0.444035	0.994	0.987	0	SOD3
c0	0	0.422826	0.902	0.845	0	RASD1
c0	0	0.421793	0.998	0.994	0	SELENOP
c0	0	0.414735	0.86	0.667	0	DIO3OS
c0	0	0.40909	0.984	0.956	0	NTRK2
c0	0	0.404834	0.953	0.898	0	CYGB
c0	0	0.403946	0.963	0.927	0	ABCA8
c0	0	0.40231	0.838	0.74	0	NRP1
c0	0	0.396166	0.931	0.85	0	COL4A1
c0	0	0.3791	0.986	0.98	0	MGST1
c0	0	0.365039	0.888	0.841	0	CYP26B1
c0	0	0.355098	0.987	0.977	0	LHFPL6
c0	0	0.352884	0.99	0.977	0	PDK4
c0	0	0.350963	0.631	0.561	0	FMO2
c0	0	0.349675	0.92	0.922	0	FABP5
c0	0	0.348675	0.994	0.98	0	ADH1B
c0	0	0.340856	0.999	0.999	0	JUN
c0	0	0.337029	0.841	0.774	0	TNNT3
c0	0	0.331609	0.889	0.881	0	FST
c0	0	0.314419	0.894	0.874	0	GDF10
c0	0	0.307706	0.92	0.879	0	COL4A2
c0	0	0.301536	0.726	0.698	0	SMOC1
c0	0	0.295816	0.743	0.592	0	CNTFR
c0	0	0.292575	0.903	0.846	0	ENPP2
c0	0	0.292227	0.885	0.874	0	BGN
c0	0	0.288895	0.68	0.61	0	SPARCL1
c0	0	0.286129	0.892	0.876	0	APOC1
c0	0	0.282767	0.849	0.76	0	BOC
c0	0	0.282592	0.987	0.981	0	PLPP3
c0	0	0.279417	0.847	0.815	0	MYLK
c0	0	0.278552	0.984	0.972	0	SLIT3
c0	0	0.27164	0.974	0.966	0	RND3
c0	0	0.267458	0.846	0.861	0	CD36
c0	0	0.264485	0.959	0.941	0	FGF7
c0	0	0.263138	0.925	0.902	0	TSC22D1
c0	0	0.260776	0.869	0.831	0	DHRS3
c0	0	0.256752	0.823	0.718	0	HSPB6
c0	0	0.25321	0.964	0.947	0	PODN
c0	0	0.251747	0.933	0.897	0	SPRY1
c1	0	0.566282	0.998	0.996	0	MMP2
c1	0	0.540394	0.792	0.731	0	POSTN
c1	0	0.480248	0.97	0.931	0	CTHRC1
c1	0	0.419962	0.992	0.984	0	CTSK
c1	0	0.393783	0.931	0.901	0	SOX4
c1	0	0.392848	0.996	0.989	0	GPNMB
c1	0	0.381012	0.999	0.994	0	WISP2
c1	0	0.379397	0.951	0.903	0	COL14A1
c1	0	0.356153	0.967	0.924	0	SPON2
c1	0	0.350651	0.974	0.955	0	CD9
c1	0	0.349427	0.993	0.983	0	HTRA1
c1	0	0.343513	0.987	0.968	0	ANGPTL2
c1	0	0.328451	0.999	0.996	0	COL6A3
c1	0	0.317403	0.909	0.836	0	THBS2
c1	0	0.304102	0.76	0.671	0	CPB1
c1	0	0.29487	0.976	0.964	0	RAMP2
c1	0	0.291224	0.956	0.919	0	OGN
c1	0	0.282359	0.961	0.954	0	CILP
c1	0	0.269025	0.972	0.956	0	PDGFRB
c1	0	0.260819	0.883	0.795	0	ITGA11
c3	0	1.94827	0.974	0.767	0	PRG4
c3	0	1.84243	1	0.977	0	FBN1
c3	0	1.69016	0.999	0.872	0	CD55
c3	0	1.64687	1	0.977	0	IGFBP5
c3	0	1.47457	1	0.942	0	PCOLCE2
c3	0	1.35418	0.966	0.655	0	C1QTNF3
c3	0	1.29817	1	0.991	0	MFAP5
c3	0	1.26779	0.986	0.786	0	C17orf58
c3	0	1.25756	0.989	0.821	0	SFRP4
c3	0	1.24309	0.99	0.783	0	SEMA3C
c3	0	1.2414	0.987	0.84	0	HTRA3
c3	0	1.18622	0.971	0.831	0	HAS1
c3	0	1.18087	0.955	0.655	0	PI16
c3	0	1.16137	0.996	0.925	0	ACKR3
c3	0	1.14297	0.971	0.73	0	TRAC
c3	0	1.10549	1	0.995	0	FSTL1
c3	0	1.07022	0.99	0.825	0	ADAMTS5
c3	0	1.03361	0.986	0.804	0	FNDC1
c3	0	1.03304	0.984	0.802	0	PROCR
c3	0	1.01115	1	0.992	0	IGFBP6
c3	0	0.982774	0.967	0.773	0	LOXL1
c3	0	0.968266	0.996	0.927	0	CLEC3B
c3	0	0.962718	0.958	0.632	0	LINC01133
c3	0	0.913492	0.977	0.831	0	TPPP3
c3	0	0.902482	0.994	0.938	0	UAP1
c3	0	0.891472	0.995	0.95	0	RHOB
c3	0	0.873131	0.999	0.971	0	FN1
c3	0	0.843732	0.998	0.948	0	SCARA5
c3	0	0.835425	0.944	0.705	0	CREB5
c3	0	0.821839	0.994	0.921	0	PPP1R14B
c3	0	0.815362	0.996	0.926	0	CD248
c3	0	0.813132	0.988	0.88	0	TPM1
c3	0	0.805396	0.998	0.951	0	MARCKS
c3	0	0.794183	0.998	0.975	0	SH3BGRL3
c3	0	0.763541	1	0.998	0	ACTB
c3	0	0.754816	0.857	0.468	0	SLPI
c3	0	0.718639	0.971	0.794	0	DBN1
c3	0	0.718368	0.928	0.733	0	YWHAH
c3	0	0.717698	0.947	0.766	0	HSD3B7
c3	0	0.716279	0.992	0.932	0	PPIC
c3	0	0.714941	0.99	0.934	0	MEG3
c3	0	0.698665	0.905	0.656	0	FABP3
c3	0	0.696205	0.975	0.906	0	IFI27
c3	0	0.695848	1	1	0	TMSB4X
c3	0	0.692942	0.937	0.651	0	EFHD1
c3	0	0.674563	0.993	0.928	0	LTBP4
c3	0	0.666389	0.954	0.793	0	GFPT2
c3	0	0.664131	0.971	0.839	0	GAS7
c3	0	0.659751	0.992	0.956	0	C11orf96
c3	0	0.658076	0.958	0.822	0	TAGLN
c3	0	0.649187	0.992	0.953	0	SDC2
c3	0	0.647415	0.999	0.993	0	TNXB
c3	0	0.643645	0.976	0.83	0	UGDH
c3	0	0.627116	0.983	0.878	0	PRSS23
c3	0	0.609058	0.992	0.93	0	TGFBR3
c3	0	0.608028	0.999	0.975	0	VCAN
c3	0	0.601876	0.986	0.9	0	ABLIM1
c3	0	0.580625	0.953	0.849	0	CAMK2N1
c3	0	0.571332	0.898	0.622	0	LRRC17
c3	0	0.568788	0.87	0.724	0	CADM3
c3	0	0.557902	0.953	0.778	0	CYTOR
c3	0	0.557024	0.919	0.706	0	TRIO
c3	0	0.548775	0.964	0.881	0	THBS1
c3	0	0.54209	0.905	0.716	0	EDIL3
c3	0	0.54109	0.881	0.528	0	OLFML2A
c3	0	0.539144	0.929	0.71	0	EMILIN2
c3	0	0.53908	0.89	0.583	0	ADGRD1
c3	0	0.531034	0.925	0.678	0	PAMR1
c3	0	0.524476	0.922	0.73	0	DKK1
c3	0	0.520184	0.959	0.908	0	IER3
c3	0	0.514627	0.981	0.914	0	DST
c3	0	0.509762	0.996	0.987	0	GADD45B
c3	0	0.508643	0.922	0.827	0	CYP4B1
c3	0	0.503536	0.999	0.989	0	SPARC
c3	0	0.500968	0.934	0.741	0	STXBP6
c3	0	0.500772	0.958	0.834	0	OSR2
c3	0	0.497423	0.93	0.706	0	ARHGAP29
c3	0	0.497259	0.868	0.666	0	SMURF2
c3	0	0.494687	0.944	0.833	0	VASN
c3	0	0.494574	0.918	0.793	0	AKAP12
c3	0	0.492217	0.99	0.956	0	CPE
c3	0	0.492188	0.864	0.57	0	NTM
c3	0	0.488269	0.962	0.856	0	AXL
c3	0	0.484223	0.84	0.688	0	ALDH1A3
c3	0	0.483545	0.865	0.666	0	JAG1
c3	0	0.480085	0.962	0.846	0	PTGIS
c3	0	0.478782	0.977	0.919	0	GPRC5A
c3	0	0.471114	0.828	0.581	0	PMEPA1
c3	0	0.444087	1	0.996	0	PLAC9
c3	0	0.438141	0.894	0.772	0	DPP4
c3	0	0.437073	0.875	0.71	0	NOV
c3	0	0.436582	0.741	0.449	0	GUCY1A2
c3	0	0.428624	0.826	0.643	0	WNT2
c3	0	0.425155	1	0.998	0	ANXA2
c3	0	0.424228	1	0.997	0	COL3A1
c3	0	0.42268	0.944	0.853	0	S100A16
c3	0	0.415441	0.828	0.595	0	C12orf75
c3	0	0.414763	1	1	0	CST3
c3	0	0.413473	0.994	0.97	0	KLF4
c3	0	0.412086	0.943	0.798	0	ITGA11
c3	0	0.408872	0.784	0.486	0	AIF1L
c3	0	0.399219	0.939	0.805	0	AC245595.1
c3	0	0.396415	1	1	0	S100A10
c3	0	0.388481	0.984	0.925	0	GALNT15
c3	0	0.387334	0.922	0.75	0	DPYSL3
c3	0	0.383216	0.826	0.669	0	ARL4D
c3	0	0.378885	1	0.998	0	COL1A1
c3	0	0.378429	0.899	0.8	0	VEGFA
c3	0	0.378139	0.989	0.946	0	CD34
c3	0	0.377753	0.991	0.946	0	BASP1
c3	0	0.374151	0.972	0.901	0	MEDAG
c3	0	0.373721	0.798	0.621	0	RRAS2
c3	0	0.371821	1	1	0	S100A6
c3	0	0.371474	0.935	0.805	0	NT5E
c3	0	0.369194	0.837	0.578	0	BMP7
c3	0	0.363855	0.955	0.883	0	F10
c3	0	0.35829	0.803	0.701	0	GADD45G
c3	0	0.353389	0.788	0.616	0	ZNF385A
c3	0	0.349757	0.926	0.767	0	ITGBL1
c3	0	0.347724	0.971	0.916	0	ABL2
c3	0	0.347467	0.91	0.809	0	GJA1
c3	0	0.345435	0.741	0.391	0	ANOS1
c3	0	0.341586	0.819	0.523	0	TMEM35A
c3	0	0.34151	1	0.998	0	DUSP1
c3	0	0.341348	0.861	0.709	0	ACE
c3	0	0.339885	0.811	0.58	0	LIMCH1
c3	0	0.339571	0.684	0.374	0	KCNAB1
c3	0	0.330044	0.851	0.729	0	LTBP1
c3	0	0.326477	0.902	0.793	0	LOX
c3	0	0.323577	0.752	0.552	0	CD70
c3	0	0.318614	0.927	0.868	0	NR4A1
c3	0	0.315697	0.898	0.725	0	ADAMTS2
c3	0	0.313655	0.786	0.659	0	CITED4
c3	0	0.312816	0.928	0.824	0	COL5A1
c3	0	0.308994	0.865	0.774	0	HAS2
c3	0	0.305355	0.832	0.651	0	NTN4
c3	0	0.301751	0.877	0.737	0	ANTXR1
c3	0	0.294514	0.807	0.556	0	PLAT
c3	0	0.293193	0.807	0.568	0	CDA
c3	0	0.292996	0.968	0.926	0	MYL9
c3	0	0.290157	0.928	0.815	0	LRRN4CL
c3	0	0.287557	0.808	0.663	0	SPRYD3
c3	0	0.286471	0.816	0.759	0	THBD
c3	0	0.285825	0.857	0.704	0	ANGPTL5
c3	0	0.285356	0.912	0.838	0	SLC20A1
c3	0	0.281904	0.906	0.826	0	PLXDC2
c3	0	0.279616	0.98	0.945	0	ECM1
c3	0	0.277129	0.71	0.407	0	BDKRB2
c3	0	0.273941	0.829	0.542	0	LGR4
c3	0	0.271262	0.682	0.454	0	ADGRG2
c3	0	0.271182	0.869	0.724	0	PTHLH
c3	0	0.268429	0.974	0.935	0	CAVIN3
c3	0	0.266043	0.963	0.886	0	NBL1
c3	0	0.264742	0.829	0.735	0	ACSL3
c3	0	0.264308	0.906	0.779	0	BHLHE40
c3	0	0.263551	0.799	0.588	0	PSD3
c3	0	0.26278	0.999	0.996	0	FBLN2
c3	0	0.260625	0.769	0.613	0	PLXDC1
c3	0	0.259323	0.883	0.771	0	ZEB1
c3	0	0.258438	0.731	0.458	0	WNT4
c3	0	0.257477	0.753	0.539	0	ARHGAP20
c3	0	0.257475	0.976	0.926	0	PRELP
c3	0	0.256317	0.609	0.343	0	DACT2
c3	0	0.251312	0.908	0.811	0	HMCN2
c5	0	1.10105	0.981	0.913	0	MT1X
c5	0	0.869288	1	0.998	0	MT2A
c5	0	0.833786	0.82	0.771	0	CHI3L1
c5	0	0.782242	0.809	0.658	0	CHI3L2
c5	0	0.712165	0.753	0.621	0	PTX3
c5	0	0.687451	0.999	0.978	0	MT1E
c5	0	0.640909	0.734	0.616	0	MT1G
c5	0	0.637479	0.979	0.932	0	CCL2
c5	0	0.627845	0.993	0.968	0	MT1M
c5	0	0.500158	0.966	0.914	0	MT1A
c5	0	0.474363	0.976	0.92	0	TNFAIP6
c5	0	0.462766	0.796	0.655	0	CCL19
c5	0	0.426673	0.881	0.71	0	IL32
c5	0	0.405587	0.947	0.869	0	BGN
c5	0	0.381284	0.722	0.635	0	TNC
c5	0	0.354519	0.788	0.714	0	MT1F
c5	0	0.323413	0.844	0.736	0	SLC39A14
c5	0	0.313658	0.644	0.457	0	RARRES1
c5	0	0.312149	0.934	0.725	0	PSME2
c5	0	0.305998	0.998	0.989	0	IFITM3
c5	0	0.275919	0.987	0.928	0	PIM1
c5	0	0.270678	0.909	0.77	0	LAP3
c5	0	0.261754	0.713	0.633	0	CXCL10
c5	0	0.252021	0.875	0.797	0	SERPINE1
