## Supplementary material for "Single-cell RNA-seq of the stromal vascular fraction of adipose tissue reveals lineage-specific changes in cancer-related lymphedema": Table S5

### Sheet: Sheet2
Table S5. Dysregulated pathways of ASCs in cancer-related lymphedema revealed by gene set enrichment analysis.
NAME	SIZE	ES	NES	NOM p-val	FDR q-val	LEADING EDGE	CORE ENRICHMENT
REACTOME_MET_PROMOTES_CELL_MOTILITY	41	0.796753	2.02767	0	0	tags=46%, list=7%, signal=50%	LAMC1,COL1A2,COL5A1,COL1A1,LAMA4,COL3A1,LAMB1,ITGB1,COL5A2,RAP1B,DOCK7,FN1,LAMA2,LAMB2,GAB1,COL24A1,CRKL,PTK2,LAMC2
REACTOME_MOLECULES_ASSOCIATED_WITH_ELASTIC_FIBRES	35	0.835474	2.04673	0	0	tags=40%, list=2%, signal=41%	FBN1,EFEMP1,FBLN2,MFAP5,FBLN5,EMILIN2,LTBP4,LTBP2,EFEMP2,ITGB1,FN1,LTBP1,EMILIN1,FBLN1
REACTOME_MET_ACTIVATES_PTK2_SIGNALING	30	0.828505	1.96826	0	0	tags=50%, list=7%, signal=54%	LAMC1,COL1A2,COL5A1,COL1A1,LAMA4,COL3A1,LAMB1,ITGB1,COL5A2,FN1,LAMA2,LAMB2,COL24A1,PTK2,LAMC2
REACTOME_ELASTIC_FIBRE_FORMATION	42	0.833317	2.11943	0	0	tags=38%, list=2%, signal=39%	FBN1,EFEMP1,FBLN2,MFAP5,FBLN5,EMILIN2,LOX,LTBP4,LOXL1,LTBP2,EFEMP2,ITGB1,FN1,LTBP1,EMILIN1,FBLN1
REACTOME_DISEASES_ASSOCIATED_WITH_O_GLYCOSYLATION_OF_PROTEINS	61	0.697612	1.887	0	0.00254502	tags=34%, list=9%, signal=38%	ADAMTSL1,ADAMTS16,ADAMTS5,ADAMTSL3,SPON1,ADAMTS1,ADAMTS15,ADAMTSL4,ADAMTS2,NOTCH2,THBS2,MUC20,B4GAT1,SPON2,ADAMTS14,C1GALT1,DAG1,ADAMTSL5,GALNT12,POMT1,SEMA5A
REACTOME_SIGNALING_BY_MET	79	0.668271	1.88299	0	0.0025867	tags=43%, list=11%, signal=48%	LAMC1,COL1A2,COL5A1,COL1A1,LAMA4,COL3A1,LAMB1,ITGB1,COL5A2,RAP1B,DOCK7,FN1,LAMA2,UBB,LAMB2,MUC20,GAB1,PIK3R1,SOS1,PIK3CA,SH3KBP1,USP8,COL24A1,CRKL,PTK2,LAMC2,STAM2,RAP1A,KRAS,GGA3,RAPGEF1,PTPRJ,RANBP10,STAM
REACTOME_EXTRACELLULAR_MATRIX_ORGANIZATION	284	0.593932	1.86661	0	0.00260616	tags=27%, list=8%, signal=29%	FBN1,EFEMP1,DCN,FBLN2,NID1,LAMC1,MFAP5,FBLN5,ADAMTS16,ADAMTS5,COL1A2,APP,COL5A1,COL1A1,EMILIN2,PCOLCE,LAMA4,ASPN,LOX,NID2,COL3A1,MMP14,LTBP4,COL14A1,SPARC,LAMB1,TIMP2,COL6A6,ADAMTS1,LOXL1,LTBP2,EFEMP2,PXDN,ITGB1,VCAM1,COL5A2,P4HA1,COL6A3,NCSTN,ADAMTS2,ADAM9,TNXB,FN1,DST,PPIB,DDR2,LAMA2,LTBP1,EMILIN1,LAMB2,FBLN1,SERPINH1,MATN4,P3H1,BMP1,ADAM10,PLOD1,DMD,PTPRS,PCOLCE2,COL21A1,COL6A1,COL24A1,ADAM12,…
REACTOME_O_GLYCOSYLATION_OF_TSR_DOMAIN_CONTAINING_PROTEINS	38	0.734099	1.83571	0	0.00635936	tags=37%, list=9%, signal=40%	ADAMTSL1,ADAMTS16,ADAMTS5,ADAMTSL3,SPON1,ADAMTS1,ADAMTS15,ADAMTSL4,ADAMTS2,THBS2,SPON2,ADAMTS14,ADAMTSL5,SEMA5A
REACTOME_COLLAGEN_BIOSYNTHESIS_AND_MODIFYING_ENZYMES	66	0.675077	1.83381	0	0.00636204	tags=42%, list=10%, signal=47%	COL1A2,COL5A1,COL1A1,PCOLCE,COL3A1,COL14A1,COL6A6,COL5A2,P4HA1,COL6A3,ADAMTS2,PPIB,SERPINH1,P3H1,BMP1,PLOD1,PCOLCE2,COL21A1,COL6A1,COL24A1,ADAMTS14,P4HB,COL8A1,COL16A1,PLOD2,P3H3,COL18A1,COLGALT1
REACTOME_COLLAGEN_FORMATION	87	0.644881	1.82784	0	0.00653919	tags=39%, list=10%, signal=43%	COL1A2,COL5A1,COL1A1,PCOLCE,LOX,COL3A1,COL14A1,COL6A6,LOXL1,PXDN,COL5A2,P4HA1,COL6A3,ADAMTS2,DST,PPIB,SERPINH1,P3H1,BMP1,PLOD1,PCOLCE2,COL21A1,COL6A1,COL24A1,ADAMTS14,P4HB,LAMC2,COL8A1,COL16A1,PLOD2,P3H3,COL18A1,COLGALT1,CTSB
REACTOME_ABC_TRANSPORTERS_IN_LIPID_HOMEOSTASIS	18	0.830906	1.81895	0	0.00751914	tags=22%, list=1%, signal=22%	ABCG1,ABCA6,ABCA9,ABCA10
REACTOME_METABOLISM_OF_ANGIOTENSINOGEN_TO_ANGIOTENSINS	16	0.845582	1.80935	0	0.00864041	tags=38%, list=2%, signal=38%	CPB1,MME,ACE,ANPEP,CES1,ENPEP
REACTOME_ECM_PROTEOGLYCANS	72	0.652149	1.79532	0	0.0114724	tags=36%, list=8%, signal=39%	DCN,LAMC1,COL1A2,APP,COL5A1,COL1A1,LAMA4,ASPN,COL3A1,SPARC,LAMB1,COL6A6,ITGB1,COL5A2,COL6A3,TNXB,FN1,LAMA2,LAMB2,MATN4,PTPRS,COL6A1,ITGAV,VCAN,DAG1,TNC
REACTOME_O_LINKED_GLYCOSYLATION	102	0.627401	1.79104	0	0.0125446	tags=27%, list=9%, signal=30%	ADAMTSL1,ADAMTS16,ADAMTS5,GALNT16,ADAMTSL3,SPON1,ADAMTS1,ADAMTS15,ADAMTSL4,ADAMTS2,GALNT10,THBS2,GALNT2,MUC20,GALNT11,GALNT17,POMGNT2,GALNT8,B4GAT1,B3GNT9,SPON2,ADAMTS14,C1GALT1,DAG1,ADAMTSL5,GALNT12,POMT1,SEMA5A
REACTOME_GPVI_MEDIATED_ACTIVATION_CASCADE	35	0.720145	1.78672	0.00134409	0.0128542	tags=23%, list=4%, signal=24%	PLCG2,RHOB,COL1A2,COL1A1,PDPN,RHOA,PIK3R1,PIK3CA
REACTOME_SIGNALING_BY_ERYTHROPOIETIN	25	0.731938	1.72656	0.00429799	0.0345695	tags=40%, list=11%, signal=45%	PLCG2,GAB1,PIK3R1,SOS1,PIK3CA,CRKL,STAT5B,KRAS,PLCG1,RAPGEF1
REACTOME_DISEASES_OF_GLYCOSYLATION	136	0.582379	1.71843	0	0.038253	tags=32%, list=11%, signal=35%	DCN,ADAMTSL1,ADAMTS16,ADAMTS5,OGN,PRELP,ADAMTSL3,SPON1,ADAMTS1,HEXA,ADAMTS15,ADAMTSL4,GPC6,CTSA,ADAMTS2,NOTCH2,THBS2,PAPSS2,MUC20,GLB1,EXT2,GPC3,B4GAT1,SPON2,ADAMTS14,C1GALT1,EXT1,MPI,VCAN,DAG1,ADAMTSL5,GALNT12,SLC26A2,GFPT1,POMT1,SEMA5A,NEU1,GPC4,DPM1,MAN1B1,GALT,CHST3,NUS1
REACTOME_SUMOYLATION_OF_DNA_DAMAGE_RESPONSE_AND_REPAIR_PROTEINS	77	0.611352	1.70545	0.00126582	0.0455675	tags=52%, list=21%, signal=66%	HDAC7,NSMCE1,STAG2,PHC3,STAG1,PIAS1,CETN2,BMI1,PARP1,TDG,PIAS2,NUP133,NUP50,BRCA1,NUP153,RAD21,NUP85,UBE2I,RANBP2,CBX4,SP100,NUP62,NUP37,NUP155,RPA1,HERC2,NUP88,NDC1,NUP58,POM121,NUP43,NUP54,CBX8,SUMO1,SCMH1,POM121C,PHC1,WRN,CDKN2A,XPC
REACTOME_PEPTIDE_HORMONE_METABOLISM	71	0.611391	1.69931	0	0.047842	tags=32%, list=13%, signal=37%	CPB1,CPE,KLF4,DPP4,MME,ACE,ANPEP,CES1,PLA2G7,ENPEP,TCF7L2,EXOC4,VAMP2,EXOC1,CTNNB1,EXOC7,SLC30A7,INHBB,EXOC5,SLC30A6,GZMH,SPCS1,ERO1A
REACTOME_ACTIVATION_OF_THE_MRNA_UPON_BINDING_OF_THE_CAP_BINDING_COMPLEX_AND_EIFS_AND_SUBSEQUENT_BINDING_TO_43S	58	-0.718973	-2.29458	0	0	tags=55%, list=7%, signal=59%	EIF1AX,EIF3L,RPS3A,RPS9,EIF3M,EIF3A,EIF3H,RPS6,EIF3D,EIF3I,EIF3F,RPS15A,RPS26,RPS25,RPS12,RPS23,RPS2,RPSA,RPS16,EIF3K,PABPC1,EIF3G,RPS4X,RPS5,FAU,RPS27A,RPS15,RPS7,RPS13,RPS21,RPS14,RPS10
REACTOME_INFLUENZA_INFECTION	153	-0.652546	-2.30977	0	0	tags=42%, list=7%, signal=45%	KPNA4,RAN,RPL35,RPLP0,RPS3A,RPS9,DNAJC3,RPL23,RPLP2,RPL36,RPL3,RPL39,RPS6,RPL10A,CALR,RPL27,TGFB1,POLR2J,RPL24,RPL39L,RPS15A,RPL26,RPS26,RPL36AL,RPS25,RPL23A,RPS12,RPL22,POLR2I,UBA52,RPS23,RPL7A,RPL11,RPS2,RPL18A,RPL28,RPL36A,RPSA,RPS16,RPL22L1,RPL15,RPS4X,RPL35A,RPL10,RPL8,RPL29,RPLP1,RPL32,RPS5,RPL18,SLC25A6,RPL19,RPL13,FAU,RPS27A,RPL5,RPL14,RPS15,RPS7,RPS13,RPS21,RPL41,RPS14,RPL30,RPS10
REACTOME_TRANSLATION	290	-0.601952	-2.35363	0	0	tags=38%, list=9%, signal=42%	MRPS12,MRPL57,SRP9,EIF2S3,SRP72,HARS,RPL17,MRPL28,RPS20,RPL21,RPL9,YARS,MRPL39,MRPS23,MRPS18C,SRPRB,PPA2,EIF5B,EEF1E1,MRPL2,EIF1AX,SPCS2,EIF3L,RPL35,SRPRA,OXA1L,RPLP0,SRP19,RPS3A,SEC11A,MRPL3,MRPL22,RPS9,RPL23,MRPL49,MTRF1L,MRPL4,MRPS15,RPLP2,MRPL20,EIF3M,MRPL23,SEC61G,EIF5,RPL36,EIF3A,EIF3H,MRPL41,RPL3,RPL39,RPS6,RPL10A,RPL27,SEC61B,EIF3D,EIF3I,AURKAIP1,EIF3F,RPL24,RPL39L,RPS15A,RPL26,RPS26,RPL3…
REACTOME_NONSENSE_MEDIATED_DECAY_NMD	113	-0.703947	-2.37689	0	0	tags=53%, list=6%, signal=57%	RPL35,RPLP0,RPS3A,RPS9,RPL23,MAGOH,RPLP2,RPL36,RPL3,RPL39,RPS6,RPL10A,RPL27,RBM8A,RPL24,RPL39L,RPS15A,RPL26,RPS26,RPL36AL,RPS25,RPL23A,RPS12,RPL22,UBA52,RPS23,RPL7A,RPL11,RPS2,RPL18A,RPL28,RPL36A,RPSA,RPS16,RPL22L1,PABPC1,RPL15,RPS4X,RPL35A,RPL10,RPL8,RPL29,RPLP1,RPL32,RPS5,RPL18,RPL19,RPL13,FAU,RPS27A,RPL5,RPL14,RPS15,RPS7,RPS13,RPS21,RPL41,RPS14,RPL30,RPS10
REACTOME_RRNA_PROCESSING	200	-0.655935	-2.40589	0	0	tags=38%, list=7%, signal=40%	RPS24,BMS1,FTSJ3,RPL4,MPHOSPH6,PNO1,ISG20L2,GNL3,RPL17,RPS20,RPL21,RPL9,UTP18,RRP36,EXOSC5,MPHOSPH10,FBL,NHP2,EXOSC8,RPL35,RPLP0,RPS3A,IMP4,EXOSC6,RPS9,RPP25,WDR46,RPL23,RPLP2,EBNA1BP2,NOC4L,BOP1,HSD17B10,RPL36,RPL3,RPL39,RPS6,RPL10A,RPL27,RPL24,DDX21,RPL39L,RPS15A,NCL,RPL26,RPS26,RPL36AL,RPS25,RPL23A,RPS12,RPL22,UBA52,RRP7A,RPS23,RPL7A,RPL11,RPS2,RPL18A,RPL28,RPL36A,TRMT112,RPSA,RPS16,RPL22L1,RP…
REACTOME_SRP_DEPENDENT_COTRANSLATIONAL_PROTEIN_TARGETING_TO_MEMBRANE	110	-0.706973	-2.45826	0	0	tags=58%, list=7%, signal=62%	SPCS2,RPL35,SRPRA,RPLP0,SRP19,RPS3A,SEC11A,RPS9,RPL23,RPLP2,SEC61G,RPL36,RPL3,RPL39,RPS6,RPL10A,RPL27,SEC61B,RPL24,RPL39L,RPS15A,RPL26,RPS26,RPL36AL,RPS25,RPL23A,RPS12,RPL22,SEC11C,UBA52,RPS23,RPL7A,RPL11,RPS2,RPL18A,RPL28,RPL36A,RPSA,RPS16,RPL22L1,RPL15,RPS4X,RPL35A,RPL10,RPL8,RPL29,RPLP1,RPL32,RPS5,RPL18,RPL19,RPL13,FAU,RPS27A,RPL5,RPL14,RPS15,RPS7,RPS13,RPS21,RPL41,RPS14,RPL30,RPS10
REACTOME_RRNA_PROCESSING_IN_THE_NUCLEUS_AND_CYTOSOL	190	-0.66036	-2.46597	0	0	tags=39%, list=7%, signal=42%	RPS24,BMS1,FTSJ3,RPL4,MPHOSPH6,PNO1,ISG20L2,GNL3,RPL17,RPS20,RPL21,RPL9,UTP18,RRP36,EXOSC5,MPHOSPH10,FBL,NHP2,EXOSC8,RPL35,RPLP0,RPS3A,IMP4,EXOSC6,RPS9,RPP25,WDR46,RPL23,RPLP2,EBNA1BP2,NOC4L,BOP1,RPL36,RPL3,RPL39,RPS6,RPL10A,RPL27,RPL24,DDX21,RPL39L,RPS15A,NCL,RPL26,RPS26,RPL36AL,RPS25,RPL23A,RPS12,RPL22,UBA52,RRP7A,RPS23,RPL7A,RPL11,RPS2,RPL18A,RPL28,RPL36A,TRMT112,RPSA,RPS16,RPL22L1,RPL15,RPS4X…
REACTOME_REGULATION_OF_EXPRESSION_OF_SLITS_AND_ROBOS	168	-0.673317	-2.48662	0	0	tags=51%, list=9%, signal=56%	RPL17,RPS20,PSMA1,RPL21,RPL9,PSMB7,UPF3B,UPF3A,PSME2,SEM1,PSMD2,PSMA5,RPL35,PSMB3,RPLP0,PSMD14,RPS3A,PSMD3,RPS9,ELOC,RPL23,PSMC3,MAGOH,RPLP2,COL4A5,PSMB6,PSMA2,RPL36,PSMC4,PSMD8,PSMD7,RPL3,RPL39,RPS6,RPL10A,RPL27,RBM8A,RPL24,RPL39L,RPS15A,RPL26,RPS26,RPL36AL,RPS25,RPL23A,PSMA7,RPS12,RPL22,ROBO3,UBA52,RPS23,RPL7A,RPL11,RPS2,RPL18A,RPL28,RPL36A,RPSA,RPS16,RPL22L1,PSMC5,PABPC1,RPL15,RPS4X,RPL35A,RPL…
REACTOME_SELENOAMINO_ACID_METABOLISM	114	-0.722207	-2.5037	0	0	tags=53%, list=6%, signal=56%	RPL35,RPLP0,RPS3A,RPS9,RPL23,RPLP2,NNMT,AHCY,RPL36,RPL3,RPL39,RPS6,RPL10A,RPL27,RPL24,SEPHS2,RPL39L,RPS15A,RPL26,RPS26,RPL36AL,RPS25,RPL23A,RPS12,RPL22,UBA52,RPS23,RPL7A,RPL11,RPS2,RPL18A,RPL28,RPL36A,RPSA,RPS16,RPL22L1,RPL15,RPS4X,RPL35A,RPL10,RPL8,RPL29,RPLP1,RPL32,RPS5,RPL18,RPL19,RPL13,FAU,RPS27A,RPL5,RPL14,RPS15,RPS7,RPS13,RPS21,RPL41,RPS14,RPL30,RPS10
REACTOME_NONSENSE_MEDIATED_DECAY_NMD_INDEPENDENT_OF_THE_EXON_JUNCTION_COMPLEX_EJC	93	-0.756708	-2.50723	0	0	tags=62%, list=6%, signal=66%	RPL35,RPLP0,RPS3A,RPS9,RPL23,RPLP2,RPL36,RPL3,RPL39,RPS6,RPL10A,RPL27,RPL24,RPL39L,RPS15A,RPL26,RPS26,RPL36AL,RPS25,RPL23A,RPS12,RPL22,UBA52,RPS23,RPL7A,RPL11,RPS2,RPL18A,RPL28,RPL36A,RPSA,RPS16,RPL22L1,PABPC1,RPL15,RPS4X,RPL35A,RPL10,RPL8,RPL29,RPLP1,RPL32,RPS5,RPL18,RPL19,RPL13,FAU,RPS27A,RPL5,RPL14,RPS15,RPS7,RPS13,RPS21,RPL41,RPS14,RPL30,RPS10
REACTOME_EUKARYOTIC_TRANSLATION_INITIATION	117	-0.74599	-2.60535	0	0	tags=59%, list=7%, signal=63%	EIF1AX,EIF3L,RPL35,RPLP0,RPS3A,RPS9,RPL23,RPLP2,EIF3M,EIF5,RPL36,EIF3A,EIF3H,RPL3,RPL39,RPS6,RPL10A,RPL27,EIF3D,EIF3I,EIF3F,RPL24,RPL39L,RPS15A,RPL26,RPS26,RPL36AL,RPS25,RPL23A,RPS12,RPL22,UBA52,RPS23,RPL7A,RPL11,RPS2,RPL18A,RPL28,RPL36A,RPSA,RPS16,RPL22L1,EIF3K,PABPC1,EIF3G,RPL15,RPS4X,RPL35A,RPL10,RPL8,RPL29,RPLP1,RPL32,RPS5,RPL18,RPL19,RPL13,FAU,RPS27A,RPL5,RPL14,RPS15,RPS7,RPS13,RPS21,RPL41,R…
REACTOME_RESPIRATORY_ELECTRON_TRANSPORT_ATP_SYNTHESIS_BY_CHEMIOSMOTIC_COUPLING_AND_HEAT_PRODUCTION_BY_UNCOUPLING_PROTEINS	121	-0.634606	-2.21238	0	0.00019304	tags=41%, list=10%, signal=46%	NDUFS3,NDUFA8,NDUFC1,NDUFS8,NDUFB9,COX7B,ATP5PF,ATP5PB,ATP5MC3,NDUFB11,NDUFB10,SDHB,NDUFA4,COX20,COQ10B,UQCRC2,ATP5F1B,NDUFB4,UQCRFS1,SURF1,CYC1,CYCS,NDUFS7,COX6A1,NDUFV2,NDUFA13,ATP5F1C,UQCRH,NDUFAB1,ATP5MC2,ECSIT,ATP5F1D,NDUFS6,COX5A,ATP5MG,NDUFV1,MT-ATP8,NDUFA11,NDUFS5,NDUFB2,UCP2,MT-ND5,MT-ND2,MT-CO3,MT-ND1,MT-ND3,MT-ND4,MT-ATP6,MT-CYB,MT-CO2
REACTOME_SIGNALING_BY_ROBO_RECEPTORS	213	-0.596231	-2.22601	0	0.000209126	tags=44%, list=9%, signal=47%	RPL17,RPS20,PSMA1,PAK6,RPL21,RPL9,PSMB7,UPF3B,UPF3A,PSME2,SEM1,PSMD2,PSMA5,CAP2,RPL35,NRP1,PSMB3,RPLP0,PSMD14,RPS3A,PSMD3,RPS9,ELOC,RPL23,PSMC3,MAGOH,RPLP2,COL4A5,PSMB6,PSMA2,RPL36,PSMC4,PSMD8,PSMD7,PFN1,RPL3,RPL39,RPS6,RPL10A,RPL27,RBM8A,ENAH,RPL24,SLIT3,RPL39L,RPS15A,RPL26,RPS26,RPL36AL,RPS25,RPL23A,PSMA7,RPS12,RPL22,ROBO3,UBA52,RPS23,RPL7A,RPL11,RPS2,RPL18A,RPL28,RPL36A,RPSA,RPS16,RPL22L1,PSMC…
REACTOME_RESPIRATORY_ELECTRON_TRANSPORT	99	-0.636831	-2.13368	0	0.00036638	tags=39%, list=10%, signal=43%	NDUFS3,NDUFA8,NDUFC1,NDUFS8,NDUFB9,COX7B,NDUFB11,NDUFB10,SDHB,NDUFA4,COX20,COQ10B,UQCRC2,NDUFB4,UQCRFS1,SURF1,CYC1,CYCS,NDUFS7,COX6A1,NDUFV2,NDUFA13,UQCRH,NDUFAB1,ECSIT,NDUFS6,COX5A,NDUFV1,NDUFA11,NDUFS5,NDUFB2,MT-ND5,MT-ND2,MT-CO3,MT-ND1,MT-ND3,MT-ND4,MT-CYB,MT-CO2
REACTOME_THE_CITRIC_ACID_TCA_CYCLE_AND_RESPIRATORY_ELECTRON_TRANSPORT	171	-0.574356	-2.07119	0	0.00102599	tags=35%, list=9%, signal=38%	NDUFC1,ME1,NDUFS8,NDUFB9,COX7B,ATP5PF,LDHB,ATP5PB,VDAC1,ATP5MC3,NDUFB11,NDUFB10,SDHB,NDUFA4,COX20,COQ10B,MDH2,SLC16A3,IDH3G,PDHA1,UQCRC2,ATP5F1B,NDUFB4,IDH3A,IDH3B,UQCRFS1,SURF1,CYC1,FH,CYCS,NDUFS7,COX6A1,NDUFV2,NDUFA13,MPC2,ATP5F1C,UQCRH,NDUFAB1,ATP5MC2,ECSIT,ATP5F1D,NDUFS6,COX5A,ATP5MG,NDUFV1,MT-ATP8,NDUFA11,NDUFS5,NDUFB2,UCP2,MT-ND5,LDHA,MT-ND2,MT-CO3,MT-ND1,MT-ND3,MT-ND4,MT-ATP6,MT-CYB,MT-CO2
REACTOME_COMPLEX_I_BIOGENESIS	55	-0.669919	-2.04335	0	0.00152782	tags=42%, list=10%, signal=46%	NDUFS3,NDUFA8,NDUFC1,NDUFS8,NDUFB9,NDUFB11,NDUFB10,NDUFB4,NDUFS7,NDUFV2,NDUFA13,NDUFAB1,ECSIT,NDUFS6,NDUFV1,NDUFA11,NDUFS5,NDUFB2,MT-ND5,MT-ND2,MT-ND1,MT-ND3,MT-ND4
REACTOME_INTERLEUKIN_10_SIGNALING	45	-0.673964	-1.99574	0	0.00338627	tags=42%, list=7%, signal=45%	IL10RA,CCL22,IL1A,CCL4,CCL19,CCL20,FCER2,CD86,PTGS2,CSF2,ICAM1,IL10,IL1RN,CCL3L1,CCL2,CCL3,CXCL2,IL1B,CXCL8
REACTOME_TRIGLYCERIDE_CATABOLISM	20	-0.774558	-1.98105	0.0031746	0.00410705	tags=40%, list=7%, signal=43%	MGLL,PPP1CB,PLIN1,ABHD5,PPP1CC,FABP5,FABP4,CAV1
REACTOME_METABOLISM_OF_AMINO_ACIDS_AND_DERIVATIVES	361	-0.50403	-1.97463	0	0.00469539	tags=32%, list=11%, signal=36%	PYCR3,SLC25A21,ASRGL1,SLC36A4,RPS24,SLC6A8,ARG2,MARS,RPL4,PSMF1,QDPR,PSMD12,GLUD1,SLC25A12,PAOX,IL4I1,RPL17,RPS20,PSMA1,RPL21,RPL9,PSMB7,DIO2,GCSH,FAH,PSME2,AZIN2,HYKK,EEF1E1,SEM1,PSMD2,PSMA5,RPL35,ASL,PDHA1,PSMB3,RPLP0,PSMD14,RPS3A,PSMD3,RPS9,RPL23,PSMC3,CKMT2,RPLP2,NNMT,PSMB6,PSMA2,AHCY,SDS,HSD17B10,RPL36,PSMC4,PSMD8,NDUFAB1,PSMD7,RPL3,RPL39,RPS6,RPL10A,RPL27,SHMT1,ETHE1,RPL24,SEPHS2,RPL39L,RPS…
REACTOME_TRANSLOCATION_OF_ZAP_70_TO_IMMUNOLOGICAL_SYNAPSE	20	-0.779727	-1.96999	0.00319489	0.00484719	tags=40%, list=9%, signal=44%	CD4,HLA-DRB5,HLA-DRB1,HLA-DQA2,HLA-DPB1,HLA-DQA1,HLA-DPA1,HLA-DRA
REACTOME_FORMATION_OF_TUBULIN_FOLDING_INTERMEDIATES_BY_CCT_TRIC	22	-0.785848	-1.95653	0	0.00559406	tags=55%, list=11%, signal=61%	CCT4,CCT5,TUBA1B,TCP1,TUBA1A,CCT7,TUBB4B,TUBB2A,CCT3,CCT6A,TUBB6,TUBA1C
REACTOME_EICOSANOID_LIGAND_BINDING_RECEPTORS	15	-0.819571	-1.95231	0.003125	0.00568505	tags=33%, list=2%, signal=34%	PTGER1,TBXA2R,PTGIR,PTGER2,PTGDR,PTGER3,PTGFR
REACTOME_TRIGLYCERIDE_METABOLISM	32	-0.684706	-1.92775	0	0.00787166	tags=22%, list=4%, signal=23%	MGLL,PPP1CB,PLIN1,ABHD5,GPAT2,PPP1CC,FABP5,FABP4,CAV1
REACTOME_THE_ROLE_OF_GTSE1_IN_G2_M_PROGRESSION_AFTER_G2_CHECKPOINT	74	-0.601504	-1.92018	0	0.00866568	tags=47%, list=13%, signal=54%	CCNB1,PSMD4,PSMD13,PSMB1,PSMD11,PSMD6,PSMF1,PSMD12,PSMA1,PSMB7,PSME2,TUBA1B,SEM1,PSMD2,PSMA5,PSMB3,PSMD14,TUBA1A,PSMD3,PSMC3,PSMB6,PSMA2,PSMC4,PSMD8,PSMD7,TUBB4B,TUBB2A,PSMA7,UBA52,PSMC5,CDKN1A,TUBB6,HSP90AB1,TUBA1C,RPS27A
REACTOME_ATF4_ACTIVATES_GENES_IN_RESPONSE_TO_ENDOPLASMIC_RETICULUM_STRESS	26	-0.709343	-1.90739	0	0.00941253	tags=35%, list=8%, signal=37%	ATF4,EXOSC5,EXOSC8,EXOSC6,CEBPG,HERPUD1,ATF3,CCL2,CXCL8
REACTOME_FERTILIZATION	20	-0.746483	-1.90826	0.00328947	0.00972541	tags=5%, list=0%, signal=5%	IZUMO3,CATSPER1,ZP3,CD9
REACTOME_INFECTIOUS_DISEASE	376	-0.479019	-1.90929	0	0.0101144	tags=33%, list=10%, signal=36%	RPS24,KPNA3,RAC1,ARF1,VPS4A,RPL4,PSMF1,FEN1,PSMD12,POLR2F,DOCK2,CD4,POLR2E,GTF2F1,RPL17,POLR2C,RPS20,PSMA1,RPL21,RPL9,PSMB7,TCEA1,SNAP25,CDK9,SV2A,PSME2,SEM1,KPNA4,BANF1,RAN,HCK,NELFE,PSMD2,PSMA5,CHMP2B,RPL35,PSMB3,TAF15,RPLP0,PSMD14,RPS3A,CD8B,PSMD3,CALM1,RPS9,MAP2K2,ELOC,DNAJC3,RPL23,PSMC3,AP2M1,RPLP2,PSMB6,PSMA2,AP1S2,RPL36,CHMP3,SH3GL1,PSMC4,PSMD8,PSMD7,RPL3,RPL39,RPS6,RPL10A,CALR,RPL27,TGFB1…
REACTOME_INTERLEUKIN_4_AND_INTERLEUKIN_13_SIGNALING	110	-0.553362	-1.87892	0	0.0133383	tags=29%, list=6%, signal=31%	IL1A,ITGAX,FCER2,ITGB2,ALOX5,PTGS2,ITGAM,AKT1,TGFB1,HSPA8,SAA1,ICAM1,MMP2,HGF,MMP9,IL10,MCL1,FOS,F13A1,CDKN1A,MAOA,SOCS3,CCL2,CCND1,PIM1,ANXA1,JUNB,TWIST1,CD36,IL1B,CXCL8,VIM
REACTOME_PERK_REGULATES_GENE_EXPRESSION	31	-0.689	-1.84941	0.00363636	0.0183704	tags=35%, list=9%, signal=39%	EIF2S3,ATF4,EXOSC5,EXOSC8,EXOSC6,CEBPG,HERPUD1,HSPA5,ATF3,CCL2,CXCL8
REACTOME_PD_1_SIGNALING	24	-0.718991	-1.84494	0.0037037	0.0188928	tags=38%, list=9%, signal=41%	PTPN11,CD4,HLA-DRB5,PTPN6,HLA-DRB1,HLA-DQA2,HLA-DPB1,HLA-DQA1,HLA-DPA1,HLA-DRA
REACTOME_AFLATOXIN_ACTIVATION_AND_DETOXIFICATION	17	-0.75905	-1.81349	0.00323625	0.0256121	tags=35%, list=11%, signal=40%	DPEP1,CYP3A5,DPEP2,GGT5,MGST2,MGST3
REACTOME_PHOSPHORYLATION_OF_CD3_AND_TCR_ZETA_CHAINS	23	-0.705151	-1.80572	0.00662252	0.0266091	tags=39%, list=11%, signal=44%	PTPRC,CD4,HLA-DRB5,HLA-DRB1,HLA-DQA2,HLA-DPB1,HLA-DQA1,HLA-DPA1,HLA-DRA
REACTOME_KINESINS	53	-0.574979	-1.7432	0	0.0477631	tags=21%, list=8%, signal=22%	KIF3B,KIF3A,KIFC2,KIF9,TUBA1B,TUBA1A,KIF1C,KIF22,TUBB4B,KIF13B,TUBB2A,KIF5B,TUBB6,TUBA1C
REACTOME_SCF_SKP2_MEDIATED_DEGRADATION_OF_P27_P21	60	-0.547869	-1.74526	0.0045045	0.0484421	tags=48%, list=13%, signal=55%	PSMD4,PSMD13,PSMB1,CDK2,PSMD11,PSMD6,PSMF1,PSMD12,PSMA1,PSMB7,PSME2,SEM1,PSMD2,PSMA5,PSMB3,PSMD14,PSMD3,PSMC3,PSMB6,PSMA2,PSMC4,PSMD8,PSMD7,PSMA7,UBA52,PSMC5,CDKN1A,CCND1,RPS27A
NAME: the name of the gene set
SIZE: the number of genes in the gene set
ES: the enrichment score (ES), which reflects the degree to which a gene set is overrepresented at the top or bottom of a ranked list of genes. A positive value indicates that the gene set (pathway) is up-regulated in CASE, while a negative value down-regulated in CASE.
NES: the normalized enrichment score (NES), which can be used to compare analysis results across gene sets.
NOM p-val: nominal P-value of permutation test
FDR q-val: FDR P-value
LEADING EDGE: Tags, the percentage of gene hits before (for positive ES) or after (for negative ES) the peak in the running enrichment score; List, the percentage of genes in the ranked gene list before (for positive ES) or after (for negative ES) the peak in the running enrichment score; Signal, the enrichment signal strength that combines the two previous statistics
CORE ENRICHMENT:the leading-edge subset of genes that contributes most to the enrichment result.
