## Supplementary material for "Single-cell RNA-seq of the stromal vascular fraction of adipose tissue reveals lineage-specific changes in cancer-related lymphedema": Table S7

### Sheet: Sheet1
Table S7. Molecular signature for each subpopulation of macrophages. The molecular signature was obtained by differential expression analysis between one subpopulation and the others.
Cluster	p_val	avg_logFC	pct.1	pct.2	p_val_adj	gene
c6	0	2.41739	0.921	0.767	0	RNASE1
c6	0	2.36201	0.903	0.859	0	APOE
c6	0	2.33615	0.983	0.882	0	SELENOP
c6	0	2.32716	0.945	0.931	0	FABP4
c6	0	2.13483	0.947	0.671	0	LGMN
c6	0	1.84434	0.98	0.815	0	C1QB
c6	0	1.77917	0.982	0.801	0	C1QC
c6	0	1.74697	0.982	0.861	0	C1QA
c6	0	1.70885	0.841	0.795	0	APOC1
c6	0	1.67761	0.994	0.916	0	CTSD
c6	0	1.59745	0.989	0.935	0	PDK4
c6	0	1.56516	0.96	0.836	0	GPNMB
c6	0	1.56037	0.885	0.676	0	SLC40A1
c6	0	1.55388	0.944	0.749	0	DAB2
c6	0	1.53808	0.964	0.806	0	FOLR2
c6	0	1.40201	0.958	0.816	0	PLTP
c6	0	1.39023	0.96	0.824	0	PLD3
c6	0	1.38533	0.768	0.686	0	LYVE1
c6	0	1.3402	0.972	0.835	0	A2M
c6	0	1.31651	0.963	0.823	0	MS4A4A
c6	0	1.24632	0.934	0.919	0	FABP5
c6	0	1.19387	0.882	0.66	0	LILRB5
c6	0	1.15109	0.936	0.834	0	ACP5
c6	0	1.12146	1	1	0	FTL
c6	0	1.11022	0.996	0.971	0	CTSB
c6	0	1.07834	0.918	0.795	0	CCL3
c6	0	1.0765	0.882	0.79	0	EMP1
c6	0	1.07558	0.853	0.628	0	STAB1
c6	0	1.05181	0.988	0.914	0	MS4A7
c6	0	1.02017	0.954	0.879	0	MRC1
c6	0	0.995594	0.954	0.848	0	CPM
c6	0	0.969357	0.893	0.758	0	LIPA
c6	0	0.956551	0.927	0.801	0	CD36
c6	0	0.944258	0.887	0.731	0	SLCO2B1
c6	0	0.929402	0.829	0.646	0	IGF1
c6	0	0.916771	0.673	0.574	0	CCL18
c6	0	0.915627	0.881	0.753	0	GPR34
c6	0	0.898688	0.893	0.828	0	CD9
c6	0	0.895508	0.991	0.951	0	CD68
c6	0	0.893998	0.796	0.744	0	F13A1
c6	0	0.892563	0.972	0.923	0	CD163
c6	0	0.889123	0.789	0.57	0	COLEC12
c6	0	0.863739	0.673	0.725	0	SPP1
c6	0	0.847015	0.704	0.588	0	MAMDC2
c6	0	0.829557	0.861	0.648	0	NRP1
c6	0	0.821158	0.992	0.933	0	MAFB
c6	0	0.81338	0.954	0.825	0	MSR1
c6	0	0.793397	0.967	0.904	0	CTSL
c6	0	0.783778	0.908	0.854	0	EGR1
c6	0	0.766286	0.695	0.632	0	LPL
c6	0	0.761807	0.997	0.99	0	KLF6
c6	0	0.758235	0.987	0.975	0	JUN
c6	0	0.752885	0.765	0.704	0	TREM2
c6	0	0.746745	0.956	0.882	0	IQGAP2
c6	0	0.734498	0.78	0.749	0	PLA2G7
c6	0	0.732084	0.989	0.953	0	BLVRB
c6	0	0.731527	0.979	0.946	0	CTSC
c6	0	0.721215	0.992	0.993	0	CTSZ
c6	0	0.711938	0.793	0.576	0	C2
c6	0	0.704263	0.907	0.714	0	ADAP2
c6	0	0.698633	0.809	0.655	0	CD209
c6	0	0.694885	0.981	0.984	0	CSTB
c6	0	0.689537	0.8	0.64	0	ALDH1A1
c6	0	0.676847	0.984	0.994	0	LGALS3
c6	0	0.668938	0.996	0.993	0	PSAP
c6	0	0.654061	0.748	0.491	0	EGFL7
c6	0	0.650294	0.948	0.876	0	MFSD1
c6	0	0.648701	0.85	0.661	0	FUCA1
c6	0	0.642944	0.969	0.948	0	PLIN2
c6	0	0.63584	0.924	0.797	0	ARHGAP18
c6	0	0.632222	0.839	0.699	0	MGLL
c6	0	0.624397	0.87	0.75	0	NPL
c6	0	0.61689	0.982	0.932	0	MARCKS
c6	0	0.614566	0.804	0.732	0	GAS6
c6	0	0.606646	0.865	0.803	0	FRMD4B
c6	0	0.605706	0.996	0.994	0	CFD
c6	0	0.604062	0.711	0.624	0	FCGBP
c6	0	0.596481	0.9	0.767	0	CD84
c6	0	0.59493	0.903	0.806	0	STMN1
c6	0	0.592149	0.798	0.62	0	TMEM37
c6	0	0.58136	0.881	0.775	0	ABCA1
c6	0	0.554529	0.939	0.871	0	TMEM176B
c6	0	0.552274	0.924	0.826	0	C3AR1
c6	0	0.545367	0.891	0.802	0	TNFAIP2
c6	0	0.544025	0.949	0.892	0	CSF1R
c6	0	0.543756	0.988	0.99	0	GRN
c6	0	0.543226	0.998	0.994	0	NPC2
c6	0	0.542237	0.964	0.916	0	ZFP36L1
c6	0	0.541951	0.878	0.8	0	TMEM176A
c6	0	0.537497	0.79	0.764	0	LTC4S
c6	0	0.537275	0.863	0.723	0	MPP1
c6	0	0.535467	0.985	0.967	0	ASAH1
c6	0	0.530761	0.844	0.743	0	SLC1A3
c6	0	0.530231	0.751	0.692	0	HTRA1
c6	0	0.51531	0.666	0.482	0	SCN9A
c6	0	0.508361	0.827	0.658	0	NRP2
c6	0	0.499758	0.766	0.644	0	SIGLEC1
c6	0	0.494501	0.76	0.628	0	NUPR1
c6	0	0.488389	0.786	0.555	0	DHRS9
c6	0	0.482289	0.771	0.759	0	TIMP3
c6	0	0.464645	0.825	0.735	0	MERTK
c6	0	0.463983	0.759	0.671	0	BCAT1
c6	0	0.451749	0.789	0.735	0	KCNMA1
c6	0	0.449325	0.775	0.638	0	SERPING1
c6	0	0.439674	0.689	0.703	0	RND3
c6	0	0.436748	0.778	0.668	0	DST
c6	0	0.432247	0.752	0.66	0	CXCL12
c6	0	0.431603	0.874	0.816	0	NCF4
c6	0	0.423824	0.637	0.532	0	HRH1
c6	0	0.419825	0.614	0.649	0	CCL8
c6	0	0.410557	0.761	0.635	0	IGFBP4
c6	0	0.402934	0.653	0.603	0	FXYD6
c6	0	0.399374	0.715	0.709	0	CYP27A1
c6	0	0.39849	0.829	0.718	0	TTYH3
c6	0	0.38912	0.652	0.692	0	CCL2
c6	0	0.387973	0.736	0.603	0	OTOA
c6	0	0.387182	0.75	0.66	0	RCAN1
c6	0	0.384925	0.552	0.443	0	TTN
c6	0	0.381304	0.69	0.504	0	GATM
c6	0	0.380469	0.812	0.713	0	MITF
c6	0	0.380299	0.755	0.628	0	SDC3
c6	0	0.368809	0.767	0.686	0	GM2A
c6	0	0.364573	0.664	0.517	0	CMKLR1
c6	0	0.341784	0.685	0.681	0	KCNJ5
c6	0	0.338324	0.702	0.648	0	GNG11
c6	0	0.3342	0.751	0.618	0	DHRS3
c6	0	0.332251	0.635	0.661	0	MMP9
c6	0	0.332003	0.538	0.495	0	RARRES1
c6	0	0.317101	0.603	0.468	0	HPGDS
c6	0	0.290393	0.53	0.506	0	CCL13
c6	0	0.278028	0.63	0.556	0	LTBP2
c6	0	0.273135	0.682	0.612	0	ECM1
c6	0	0.265811	0.705	0.638	0	CTSK
c6	0	0.263533	0.66	0.512	0	GABRB2
c8	0	1.78797	0.926	0.744	0	S100A9
c8	0	1.65166	0.981	0.642	0	FCN1
c8	0	1.62253	0.769	0.406	0	S100A8
c8	0	1.36505	0.911	0.674	0	EREG
c8	0	1.35372	0.805	0.609	0	CCL20
c8	0	1.28087	0.969	0.852	0	IL1B
c8	0	1.10114	0.876	0.523	0	VCAN
c8	0	1.03445	0.989	0.865	0	LST1
c8	0	0.989625	0.949	0.687	0	SERPINA1
c8	0	0.942084	0.867	0.676	0	THBS1
c8	0	0.81775	0.992	0.939	0	TIMP1
c8	0	0.744174	0.996	0.915	0	COTL1
c8	0	0.742504	0.957	0.825	0	SAMSN1
c8	0	0.722989	0.999	0.981	0	LYZ
c8	0	0.715074	0.906	0.666	0	SLC11A1
c8	0	0.687221	0.993	0.927	0	C5AR1
c8	0	0.685657	0.985	0.884	0	ATP2B1-AS1
c8	0	0.685251	0.938	0.706	0	CLEC4E
c8	0	0.675075	0.804	0.573	0	APOBEC3A
c8	0	0.661631	0.974	0.753	0	CD48
c8	0	0.652411	0.862	0.663	0	STXBP2
c8	0	0.640346	0.986	0.922	0	TKT
c8	0	0.612185	0.97	0.819	0	AC020656.1
c8	0	0.609111	0.848	0.547	0	FPR1
c8	0	0.587313	0.856	0.545	0	AC245128.3
c8	0	0.577417	0.849	0.556	0	CD300E
c8	0	0.554506	0.9	0.637	0	TREM1
c8	0	0.527727	0.982	0.866	0	CLEC7A
c8	0	0.519079	0.936	0.807	0	LILRB2
c8	0	0.514395	0.998	0.994	0	AIF1
c8	0	0.499049	0.925	0.786	0	CLEC12A
c8	0	0.496173	0.997	0.988	0	NAMPT
c8	0	0.49218	0.966	0.837	0	CYBB
c8	0	0.478062	0.942	0.768	0	CSTA
c8	0	0.4461	0.888	0.679	0	CSF3R
c8	0	0.437873	0.999	0.997	0	SRGN
c8	0	0.423604	0.825	0.524	0	ASGR1
c8	0	0.409834	0.67	0.371	0	S100A12
c8	0	0.384276	0.641	0.462	0	LILRA5
c8	0	0.367442	0.603	0.431	0	PLAC8
c8	0	0.332921	0.796	0.545	0	C19orf38
c8	0	0.302949	0.771	0.472	0	FCAR
c8	0	0.265667	0.732	0.503	0	DNAAF1
c8	0	0.251433	0.542	0.356	0	FPR2
c11	0	2.26754	0.963	0.545	0	FCER1A
c11	0	2.06317	0.976	0.578	0	CD1C
c11	0	1.35563	0.941	0.594	0	IL1R2
c11	0	1.33882	1	0.982	0	HLA-DQA1
c11	0	1.03916	1	0.998	0	HLA-DPB1
c11	0	1.00872	0.994	0.927	0	CLEC10A
c11	0	0.914359	0.999	1	0	CST3
c11	0	0.877705	0.56	0.527	0	CCL17
c11	0	0.867667	0.83	0.501	0	CD1E
c11	0	0.836427	1	0.998	0	HLA-DPA1
c11	0	0.803289	0.97	0.775	0	CD52
c11	0	0.796366	0.999	0.993	0	HLA-DQB1
c11	0	0.789182	0.969	0.697	0	LGALS2
c11	0	0.778229	1	1	0	HLA-DRA
c11	0	0.726809	0.798	0.391	0	ENHO
c11	0	0.69376	1	0.999	0	HLA-DRB1
c11	0	0.682065	0.956	0.706	0	CFP
c11	0	0.634013	0.832	0.577	0	CAVIN2
c11	0	0.61437	0.86	0.489	0	PKIB
c11	0	0.598149	0.981	0.97	0	CPVL
c11	0	0.578355	0.973	0.814	0	JAML
c11	0	0.537853	0.999	0.994	0	S100A10
c11	0	0.53147	0.898	0.703	0	DUSP5
c11	0	0.525122	0.838	0.519	0	CST7
c11	0	0.51494	0.999	0.998	0	HLA-DRB5
c11	0	0.512688	0.852	0.512	0	GPAT3
c11	0	0.451458	0.729	0.354	0	AL138899.1
c11	0	0.414577	0.856	0.634	0	C12orf45
c11	0	0.387272	0.82	0.67	0	NET1
c11	0	0.370344	0.782	0.57	0	FLT3
c11	0	0.362218	0.996	0.926	0	COTL1
c11	0	0.355496	0.812	0.534	0	NRARP
c11	0	0.347229	0.751	0.553	0	CD2
c11	0	0.323397	0.776	0.527	0	AC004817.3
c11	0	0.313202	0.732	0.583	0	CCR7
c11	0	0.277002	1	1	0	CD74
c11	0	0.271789	0.801	0.658	0	HLA-DQB2
c11	0	0.268754	0.705	0.538	0	CD1B
c11	0	0.263089	0.691	0.524	0	C12orf75
c11	0	0.261828	0.767	0.566	0	AKR1C3
c11	0	0.257316	0.574	0.587	0	CCL22
c11	0	0.254679	0.701	0.381	0	HOMER2
